# Multi-omic responses to acute exercise in abdominal subcutaneous adipose tissue of sedentary adults: findings from MoTrPAC

**DOI:** 10.64898/2026.03.05.702363

**Authors:** Cheehoon Ahn, Christopher A. Jin, Katie L. Whytock, Gina M. Many, Tyler J. Sagendorf, James A. Sanford, Zhenxin Hou, Mark R. Viggars, Jia Nie, Sara E. Espinoza, Nicolas Musi, Yifei Sun, Maria F. Pino, Patrick Hart, Dan H. Katz, Hasmik Keshishian, Gregory R. Smith, Scott Trappe, Natalie M. Clark, Sue C. Bodine, Laurie J. Goodyear, Karyn A. Esser, Christopher B. Newgard, Bryan C. Bergman, Joshua N. Adkins, Martin J. Walsh, Lauren M. Sparks, MoTrPAC Study Group

**Affiliations:** Translational Research Institute, AdventHealth, Orlando, FL, USA; Department of Genetics, School of Medicine, Stanford University, Stanford, California, USA; Biological Sciences Division, Pacific Northwest National Laboratory, Richland, WA, USA; Department of Biochemistry, Emory University School of Medicine, Atlanta, GA, USA; Department of Physiology and Aging, University of Florida, Gainesville, FL, USA; Department of Medicine, Cedars-Sinai Medical Center, Los Angeles, CA, USA; Icahn School of Medicine at Mount Sinai, New York, NY, USA; Proteomics Platform, Broad Institute of MIT and Harvard, Cambridge, MA, USA; Department of Medicine, Stanford University School of Medicine, Stanford, CA, USA; Human Performance Laboratory, Ball State University, Muncie, IN, USA; Aging and Metabolism Research Program, Oklahoma Medical Research Foundation, Oklahoma City, OK, USA; Section on Integrative Physiology and Metabolism, Joslin Diabetes Center, Harvard Medical School, Boston, MA, USA; Duke Molecular Physiology Institute and Sarah W. Stedman Nutrition and Metabolism Center, Duke University Medical Center, Durham, NC, USA; Division of Endocrinology, Diabetes, and Metabolism, University of Colorado Anschutz Medical Campus, Aurora, CO, USA

## Abstract

Exercise induces widespread health benefits across multiple tissues, yet the acute molecular responses in human adipose tissue remain poorly defined. The Molecular Transducers of Physical Activity Consortium (MoTrPAC) profiled temporal molecular changes in abdominal subcutaneous adipose tissue (ASAT) following a single bout of exercise. Healthy sedentary adults were randomized to endurance (EE), resistance (RE), or control (CON) groups. ASAT biopsies were collected pre-exercise and at 45min, 4hr, and 24hr post-exercise, followed by transcriptomic, proteomic, phosphoproteomic, and metabolomic analyses. EE and RE elicited distinct, time-resolved molecular programs involving angiogenesis, extracellular matrix remodeling, mitochondrial metabolism, substrate utilization, and circadian regulation. Phosphoproteomics revealed acute changes in cytoskeletal and branched-chain amino acid metabolism proteins associated with glycemic control. Temporal metabolomic shifts were cell-type-specific. Finally, we identified candidate adipose-derived exerkines with predicted endocrine actions. This multi-omic map of acute ASAT responses offers insight into adipose-specific mechanisms by which exercise promotes metabolic health.
