## Supplementary material for "Multi-omic responses to acute exercise in abdominal subcutaneous adipose tissue of sedentary adults: findings from MoTrPAC": Table S1

### Sheet: Table S1
		Sex		Time points
Omics	Exercise group	Female	Male	Pre-exercise	Post 45 min	Post 4 hr	Post 24 hr
Transcriptomics	Control	31	6	37	10	15	11
	EE	44	18	62	16	27	19
	RE	49	24	73	16	35	18
Global/Phosphoproteomics	Control	4	2	6	0	6	0
	EE	5	3	8	0	7	0
	RE	4	4	8	0	7	0
Metabolomics	Control	31	6	37	10	16	11
	EE	44	18	61	16	26	19
	RE	49	24	73	16	34	17
