## Supplementary material for "Multi-omic responses to acute exercise in abdominal subcutaneous adipose tissue of sedentary adults: findings from MoTrPAC": Table S3: Table S3.xlsx

### Sheet: Membership_Transcriptomics
module

### Sheet: Membership_Proteomics
module

### Sheet: Membership_Phosphoproteomics
module

### Sheet: Membership_Metabolomics
module

### Sheet: ORA_Transcriptomics
Module

### Sheet: ORA_Proteomics
Module

### Sheet: ORA_Phosphoproteomics
Module

### Sheet: ORA_Metabolomics
Module
