## Supplementary material for "Multi-omic responses to acute exercise in abdominal subcutaneous adipose tissue of sedentary adults: findings from MoTrPAC": Table S4

	Gene_Symbol	Omic_Layer	Exercise_Time	LogFC	Adj_p_Value
1	CCN1	Transcript	EE 45min	1.690546856	1.24E-07
2	CCN2	Transcript	EE 45min	1.293384813	5.83E-05
3	ADAMTS1	Transcript	EE 45min	0.965982161	0.000310449
4	AREG	Transcript	EE 45min	2.16915951	0.000686722
5	JUN	Transcript	EE 45min	0.60335123	0.001146972
6	CX3CL1	Transcript	EE 45min	0.587781011	0.027316472
7	SEMA6D	Transcript	EE 45min	-0.386034886	0.032326317
8	LFNG	Transcript	EE 45min	-0.482670979	0.032326317
9	SPRY2	Transcript	EE 45min	0.344183599	0.035945557
10	EFNA1	Transcript	EE 45min	-0.427582585	0.041544504
11	ISLR2	Transcript	EE 45min	-0.587149336	0.041544504
12	CCN2	Transcript	RE 45min	1.342143057	5.76E-05
13	CCN1	Transcript	RE 45min	1.014704984	0.023095158
14	AREG	Transcript	RE 45min	1.715133694	0.038488443
15	EDA	Transcript	RE 4hr	-0.440494944	0.032782189
16	KL	Transcript	RE 4hr	-0.366772862	0.035835437
17	IGKV1-17	Protein	RE 4hr	5.044890954	4.63E-07
18	ST3GAL1	Protein	RE 4hr	-4.945838413	4.63E-07
19	PDGFRL	Protein	RE 4hr	-5.079895341	4.63E-07
20	FCGR3A	Protein	RE 4hr	-1.660973204	5.21E-07
21	PET117	Protein	RE 4hr	-1.590973089	7.58E-05
22	DNAJB9	Protein	RE 4hr	-0.877386266	0.000607928
23	SERPINE2	Protein	RE 4hr	1.813669748	0.010014543
24	PPBP	Protein	RE 4hr	1.022354434	0.02007808
25	ELP5	Protein	RE 4hr	0.371087354	0.028503278
26	UBXN8	Protein	RE 4hr	-0.531363367	0.034904247
27	IGHV3-16	Protein	RE 4hr	0.838348831	0.045433574
28	FCGR3A	Protein	EE 4hr	2.403137843	2.06E-09
29	ST3GAL1	Protein	EE 4hr	-5.742836266	3.15E-08
30	PDGFRL	Protein	EE 4hr	-5.578028649	5.03E-08
31	DNAJB9	Protein	EE 4hr	-1.286450377	1.06E-06
32	ELP5	Protein	EE 4hr	0.578106391	1.91E-05
33	GHR	Protein	EE 4hr	-0.856918422	3.47E-05
34	PPP1R12A	Protein	EE 4hr	-1.516725017	5.34E-05
35	SMAD1	Protein	EE 4hr	1.764865569	7.22E-05
36	CREG1	Protein	EE 4hr	0.561306609	0.000284862
37	PDGFB	Protein	EE 4hr	-1.172365713	0.001928095
38	C2orf69	Protein	EE 4hr	0.865027437	0.002449411
39	WASF3	Protein	EE 4hr	0.371083602	0.00294711
40	COL6A2	Protein	EE 4hr	-0.610701518	0.005914454
41	POSTN	Protein	EE 4hr	1.354633398	0.006213374
42	SERPINE2	Protein	EE 4hr	1.64980207	0.006213374
43	PDZD11	Protein	EE 4hr	0.299328846	0.006623888
44	CTSF	Protein	EE 4hr	0.433493246	0.00665372
45	ATF2	Protein	EE 4hr	0.515669829	0.007902049
46	BTN3A2	Protein	EE 4hr	0.8213262	0.008927295
47	DCTN6	Protein	EE 4hr	0.373869455	0.010810866
48	IL13RA1	Protein	EE 4hr	-0.664533305	0.010810866
49	PARK7	Protein	EE 4hr	0.313054434	0.011188989
50	CALCOCO1	Protein	EE 4hr	0.423919807	0.011188989
51	SHMT1	Protein	EE 4hr	0.469614997	0.01345122
52	HLA-G	Protein	EE 4hr	-0.560317666	0.014673382
53	FABP9	Protein	EE 4hr	0.434183682	0.014794958
54	IFI30	Protein	EE 4hr	-0.819001455	0.015711598
55	CEACAM8	Protein	EE 4hr	0.876688311	0.015899973
56	TIMP4	Protein	EE 4hr	0.912019777	0.016198786
57	PDCD5	Protein	EE 4hr	0.360847378	0.016576794
58	PFKFB2	Protein	EE 4hr	0.407513889	0.017066071
59	SCLY	Protein	EE 4hr	0.692927292	0.017066071
60	COL6A1	Protein	EE 4hr	-0.633980754	0.017066071
61	LTBP1	Protein	EE 4hr	0.768821635	0.01733934
62	IGFBP7	Protein	EE 4hr	0.451975471	0.018142648
63	EGFR	Protein	EE 4hr	-0.256460436	0.018142648
64	TIA1	Protein	EE 4hr	0.36304101	0.01872851
65	LRP1	Protein	EE 4hr	-0.298641312	0.020617403
66	BST2	Protein	EE 4hr	-0.593131368	0.022173401
67	NGRN	Protein	EE 4hr	0.656953304	0.022173401
68	C20orf27	Protein	EE 4hr	0.32078554	0.022280948
69	MED18	Protein	EE 4hr	0.423123372	0.024622876
70	NUDT5	Protein	EE 4hr	0.363776451	0.024800693
71	RNASE2	Protein	EE 4hr	0.601794191	0.02553125
72	PDLIM7	Protein	EE 4hr	0.586904535	0.025674464
73	DHRS11	Protein	EE 4hr	0.360154514	0.026441893
74	ROR1	Protein	EE 4hr	0.486058944	0.02670196
75	OLFM2	Protein	EE 4hr	-0.447953206	0.027479399
76	NMI	Protein	EE 4hr	0.308300518	0.02913641
77	CLC	Protein	EE 4hr	1.19639445	0.029377544
78	IGHV3-74	Protein	EE 4hr	-1.293330932	0.031876027
79	RETN	Protein	EE 4hr	0.723810487	0.032187451
80	IGHV1-69	Protein	EE 4hr	0.915800506	0.032506264
81	LSM1	Protein	EE 4hr	-0.645435619	0.032885292
82	MGMT	Protein	EE 4hr	0.364969091	0.033751601
83	DPP4	Protein	EE 4hr	0.623612547	0.034723913
84	LHPP	Protein	EE 4hr	0.302106846	0.035992525
85	LPL	Protein	EE 4hr	0.400613027	0.035992525
86	IGKV1D-42	Protein	EE 4hr	0.720816148	0.036191505
87	DAB2	Protein	EE 4hr	0.301935194	0.036191505
88	GLO1	Protein	EE 4hr	0.301620638	0.036755995
89	VPS37A	Protein	EE 4hr	0.455674317	0.03709527
90	LTBR	Protein	EE 4hr	-0.355420202	0.037131948
91	POFUT2	Protein	EE 4hr	-0.224177262	0.04063663
92	DNPH1	Protein	EE 4hr	0.351623539	0.040911726
93	HAGH	Protein	EE 4hr	0.313183205	0.041059341
94	MCFD2	Protein	EE 4hr	0.364141575	0.04564875
95	NPM1	Protein	EE 4hr	0.377708348	0.047063507
96	METAP2	Protein	EE 4hr	0.29776009	0.047063507
97	MRPL46	Protein	EE 4hr	0.293284022	0.047212043
98	SCARB2	Protein	EE 4hr	-0.476442069	0.047979167
99	STAMBP	Protein	EE 4hr	0.21877367	0.048855917
